# The kinase inhibitor AT9283 selectively kills colorectal cancer cells with hyperactive NRF2

**DOI:** 10.1101/812909

**Authors:** Laura Torrente, Gunjit Maan, Laura Casares, Angus Jackson, Tadashi Honda, Geoff Wells, Evgeny Kulesskiy, Jani Saarela, Albena T. Dinkova-Kostova, Laureano de la Vega

## Abstract

Aberrant hyperactivation of NRF2 is a common event in many tumour types and associates with resistance to therapy and poor patient prognosis. The identification of ways to overcome the protection provided by NRF2 and selectively kill cancer cells addicted to NRF2 is a desirable goal. Exploiting the CRISPR/Cas9 technology, we generated colorectal cancer cell lines with hyperactive NRF2, and used them to perform a drug screen. We identified AT9283, an Aurora kinase inhibitor, for its selectivity towards killing cancer cells with hyperactive NRF2 as a consequence to either genetic or pharmacological activation. Our results show that hyperactivation of NRF2 presents a potential vulnerability that could be therapeutically exploited, and further suggest that AT9283, a drug that is currently in clinical trials, holds promise for the treatment of tumours with hyperactive NRF2.

**Highlights:**

- We present a new model for NRF2 hyperactivation in colorectal cancer cells.
- AT9283 selectively kills cancer cells with hyperactive NRF2
- Both genetic and pharmacological activation of NRF2 sensitise cells to AT9283
