## Supplementary Data 3 for "The kinase inhibitor AT9283 selectively kills colorectal cancer cells with hyperactive NRF2"

### Sheet: Data
Plate	Z_Prime	Robust_Z_Prime	SSMD	Signal_Vs_BG	Out_To_In_Controls	Mean_Neg	SD_Neg	CV_Neg	Mean_Pos	SD_Pos	CV_Pos	Mean_Cells_Col1	SD_Cells_Col1	CV_Cells_Col1	Mean_Cells_Col24	SD_Cells_Col24	CV_Cells_Col24
DLD1_wt_CTX_1	0.18	0.63	4	2.7	1.12	10586.1	934.8	9.2	29005.6	4106.3	14.9	11305.5	303.9	2.8	11325.4	350.9	3.2
DLD1_wt_CTX_2	0.66	0.73	11	3	1.09	9736.1	508.4	5.5	28819.5	1626.6	5.9	10543.2	485.8	4.8	10526.4	507.6	5
DLD1_wt_CTX_3	0.76	0.78	17	3	1.14	9715.9	745.8	8	29446.6	803	2.9	10659.9	686.1	6.6	10570.1	425.6	4.2
DLD1_wt_CTX_4	0.65	0.53	10	3	1.07	9655.6	468.2	5.1	29263.4	1831.7	6.6	10385.9	333.2	3.3	10266.2	418.6	4.2
DLD1_wt_CTX_5	0.66	0.73	10	3	1.08	9586.8	421.3	4.6	28869.8	1793	6.5	10401.4	538.3	5.3	10391.3	585.5	5.8
DLD1_wt_CTX_6	0.69	0.72	12	3	1.1	9406.8	437	4.9	28069.9	1462.5	5.5	10469.2	364.4	3.6	10393.9	656.9	6.6
DLD1_wt_CTX_7	0.73	0.69	13	3	1.13	9348.2	450.3	5	28124.5	1250.2	4.7	10434.8	374.9	3.7	10300.9	435.7	4.4
DLD1_wt_CTX_8	0.62	0.55	9	3.1	1.06	10077.8	621	6.4	31379	2112.5	7.1	10818.4	383.8	3.7	10644.2	252.7	2.5
DLD1_gof_CTX_1	0.58	0.63	9	2.6	1.1	11484.1	773.9	7	30431.1	1866	6.5	12442.8	412.5	3.4	12210.3	478	4.1
DLD1_gof_CTX_2	0.69	0.64	13	2.7	1.08	11839.7	845.7	7.5	31644.4	1171.3	3.9	12394.7	554.6	4.6	12516	441.6	3.7
DLD1_gof_CTX_3	0.72	0.79	13	2.7	1.07	11528.1	486.1	4.4	31661.6	1385.7	4.6	12680.2	840	6.8	12460.7	646.5	5.4
DLD1_gof_CTX_4	0.57	0.6	8	2.8	1.12	11415.7	403.5	3.7	31964.2	2561.3	8.4	12816.6	647.1	5.2	12468.5	492.6	4.1
DLD1_gof_CTX_5	0.73	0.76	14	2.9	1.17	11216.2	659.4	6.1	32481.2	1230.9	4	12981	621.5	4.9	12428.9	350.8	2.9
DLD1_gof_CTX_6	0.73	0.79	14	2.9	1.1	11498.4	549.2	5	33046.8	1360.2	4.3	12705.8	532	4.3	12475.4	687.9	5.7
DLD1_gof_CTX_7	0.74	0.87	15	3	1.11	11364.9	730.2	6.7	33541.3	1166.6	3.7	12926.4	641.7	5.1	12598.8	488.5	4
DLD1_gof_CTX_8	0.37	0.87	5	2.8	1.13	11488.4	702.1	6.4	32160.3	3610.2	11.8	12692.9	696.7	5.7	12317.7	677.5	5.7
DLD1_wt_CTG_1	0.66	0.77	9	125.2	0.91	4444.8	488.1	11.5	35.5	16.2	48.1	4498	585.4	13.4	3429.4	421	12.7
DLD1_wt_CTG_2	0.65	0.64	8	127.3	0.86	8451	961	11.9	66.4	24.3	38.6	8539.2	1153.7	14	6992.1	496.3	7.4
DLD1_wt_CTG_3	0.59	0.51	7	119.9	0.9	8283.8	1096.6	13.8	69.1	27	41.2	8248.7	1004.8	12.6	6860.2	625	9.5
DLD1_wt_CTG_4	0.56	0.51	7	109.9	0.78	9232.2	1313.2	14.9	84	33.6	42.1	8707.2	1003.5	11.9	7268	501.7	7.2
DLD1_wt_CTG_5	0.51	0.33	6	115.1	0.72	9119.6	1444.9	16.5	79.2	35.9	47.7	7843.4	1107	14.6	6244.1	779.3	13
DLD1_wt_CTG_6	0.43	0.4	5	113.4	0.78	8253.1	1517.9	19.2	72.8	25.2	36.6	7646.4	843.1	11.4	6117.2	699.1	11.9
DLD1_wt_CTG_7	0.45	0.35	5	117.1	0.71	7750.9	1367.6	18.4	66.2	29.6	47.1	6756.8	785.4	12	5485.4	645.7	12.2
DLD1_wt_CTG_8	0.47	0.44	6	126.1	0.78	9293.6	1583	17.8	73.7	35.9	51.3	8258.4	861.6	10.8	6683.5	790.5	12.3
DLD1_gof_CTG_1	0.4	0.45	5	125.5	0.69	8737.8	1693.4	20.2	69.6	33.3	50.4	7268.1	953.8	13.6	6037.2	508.7	8.7
DLD1_gof_CTG_2	0.28	0.48	4	99.2	0.67	7865.3	1823.6	24.2	79.3	32.5	43.2	5921.7	870.2	15.2	5238.4	509.6	10.1
DLD1_gof_CTG_3	0.38	0.63	5	101.6	0.66	8227.7	1658	21	81	33.9	44.1	6493	1013	16.1	5732.6	566	10.2
DLD1_gof_CTG_4	0.48	0.29	6	105.1	0.69	8437.2	1427	17.7	80.3	30.3	39.8	6532.7	898.7	14.2	5761.7	445.1	8
DLD1_gof_CTG_5	0.33	0.62	4	103.7	0.63	8106.9	1762.7	22.7	78.2	37.5	50.6	5993.5	847.2	14.6	5415.8	542.4	10.4
DLD1_gof_CTG_6	0.42	0.4	5	113.7	0.68	7786.7	1461	19.6	68.5	28.8	44.3	6029.2	828.7	14.2	5204	499.5	10
DLD1_gof_CTG_7	0.31	0.68	4	99.2	0.66	6965.2	1544.6	23.2	70.2	30.9	46.4	5550.3	649.6	12.1	4845.4	512.7	11
DLD1_gof_CTG_8	0.51	0.71	6	108.2	0.77	5854.2	927.3	16.5	54.1	25.6	49.9	5107.2	626.3	12.7	4391.7	418.3	9.9
